# Chronic Interleukin-1 exposure triggers selective expansion of *Cebpa*-deficient multipotent hematopoietic progenitors

**DOI:** 10.1101/2020.03.25.008250

**Authors:** Kelly C. Higa, Andrew Goodspeed, James S. Chavez, Vadym Zaberezhnyy, Jennifer L. Rabe, Daniel G. Tenen, Eric M. Pietras, James DeGregori

**Author notes:** Correspondence to Eric Pietras and James DeGregori.

## Abstract

The early events that drive hematologic disorders like clonal hematopoiesis, myelodysplastic syndrome, myeloproliferative neoplasm, and acute myeloid leukemia are not well understood. Most studies focus on the cell-intrinsic genetic changes that occur in these disorders and how they impact cell fate decisions. We consider how chronic exposure to the pro-inflammatory cytokine, interleukin-1β (IL-1β), impacts *Cebpa*-deficient hematopoietic stem and progenitor cells (HSPC) in competitive settings. We surprisingly found that *Cebpa*-deficient HSPC did not have a hematopoietic cell intrinsic competitive advantage; rather chronic IL-1β exposure engendered potent selection for *Cebpa* loss. Chronic IL-1β augments myeloid lineage output by activating differentiation and repressing stem cell gene expression programs in a *Cebpa*-dependent manner. As a result, *Cebpa*-deficient HSPC are resistant to the pro-differentiative effects of chronic IL-1β, and competitively expand. These findings have important implications for the earliest events that drive hematologic disorders, suggesting that chronic inflammation could be an important driver of leukemogenesis and a potential target for intervention.

**Summary:** Higa *et al*. show that chronic interleukin-1β exposure primes hematopoietic stem and progenitor cells for myelopoiesis by upregulating myeloid differentiation programs and repressing stem gene programs in a *Cebpa*-dependent manner. Consequently, interleukin-1 potently selects for *Cebpa* loss in hematopoietic stem and progenitor cells.
