## Supplemental Table 1 for "Chronic Interleukin-1 exposure triggers selective expansion of *Cebpa*-deficient multipotent hematopoietic progenitors"

### Sheet: Sheet1
Fig 3B Gene list	Fig 3B Gene order	Fig 4C Pathway	Fig 4C Gene order	Fig 5C Gene order	Fig S2B Gene order
IL1b_UP_Cebpa-dep	RPL37	Chambers_All Myeloid	TRPM2	CISH	ADGRL4
IL1b_UP_Cebpa-dep	SLC9A3R1	Chambers_All Myeloid	ALDH3B1	UBE2L6	GM43817
IL1b_UP_Cebpa-dep	MDM1	Chambers_All Myeloid	GDPD3	HLF	LGALS9
IL1b_UP_Cebpa-dep	PIK3CD	Chambers_All Myeloid	ABCA9	MSI2	ALDH1A1
IL1b_UP_Cebpa-dep	GM15657	Chambers_All Myeloid	BMX	MYL10	CAVIN1
IL1b_UP_Cebpa-dep	SIPA1L1	Chambers_All Myeloid	F5	LHCGR	TGM2
IL1b_UP_Cebpa-dep	ZBTB16	Chambers_All Myeloid	TLR4	GM12185	ITIH5
IL1b_UP_Cebpa-dep	CDKN1A	Chambers_All Myeloid	PI16	DKKL1	H1FX
IL1b_UP_Cebpa-dep	BCS1L	Chambers_All Myeloid	2210406H18RIK	ALDOC	EPB41L3
IL1b_UP_Cebpa-dep	RBM10	Chambers_All Myeloid	F10	MLLT3	PARM1
IL1b_UP_Cebpa-dep	NT5M	Chambers_All Myeloid	RAB3D	MYCT1	TRIM58
IL1b_UP_Cebpa-dep	DHX16	Chambers_All Myeloid	CLEC5A	2410006H16RIK	5430416N02RIK
IL1b_UP_Cebpa-dep	GM23935	Chambers_All Myeloid	B4GALT6	STXBP4	ITSN1
IL1b_UP_Cebpa-dep	RPLP1	Chambers_All Myeloid	TREM1	SHISA5	IL17RE
IL1b_UP_Cebpa-dep	CENPP	Chambers_All Myeloid	GSR	RBPMS	PIP5K1C
IL1b_UP_Cebpa-dep	FLII	Chambers_All Myeloid	APP	ZFP831	MFNG
IL1b_UP_Cebpa-dep	TYSND1	Chambers_All Myeloid	ABCD2	MALAT1	BAHCC1
IL1b_UP_Cebpa-dep	SEC11A	Chambers_All Myeloid	FNDC3B	RGS1	FRMD4A
IL1b_UP_Cebpa-dep	ANAPC15	Chambers_All Myeloid	MTUS1	ZFAND5	GABBR1
IL1b_UP_Cebpa-dep	TOMM7	Chambers_All Myeloid	KLHL5	TXNIP	BCL9L
IL1b_UP_Cebpa-dep	ATP5J	Chambers_All Myeloid	CASK	TBXAS1	NEDD4
IL1b_UP_Cebpa-dep	HIST1H3E	Chambers_All Myeloid	NCAM1	GCNT2	CAR2
IL1b_UP_Cebpa-dep	HIST1H4B	Chambers_All Myeloid	ATRNL1	ZFP608	HEMGN
IL1b_UP_Cebpa-dep	HIST1H1C	Chambers_All Myeloid	PGLYRP1	PGLYRP2	PCDH7
IL1b_UP_Cebpa-dep	HIST1H4K	Chambers_All Myeloid	RALB	MPL	CAMK1D
IL1b_UP_Cebpa-dep	HIST1H2BL	Chambers_All Myeloid	CELSR3	RBPMS2	PLXDC2
IL1b_UP_Cebpa-dep	HIST1H3I	Chambers_All Myeloid	HDC	RTP4	H2-Q6
IL1b_UP_Cebpa-dep	HIST1H1A	Chambers_All Myeloid	HK3	OSBPL1A	PGR
IL1b_UP_Cebpa-dep	HIST1H1D	Chambers_All Myeloid	NEU1	GIMAP6	GEM
IL1b_UP_Cebpa-dep	RNF19B	HALLMARK_MTORC1_SIGNALING	ARPC5L	GIMAP1	SYTL4
IL1b_UP_Cebpa-dep	PRKCB	HALLMARK_MTORC1_SIGNALING	USO1	MYCN	H2-Q7
IL1b_UP_Cebpa-dep	NFIL3	HALLMARK_MTORC1_SIGNALING	SEC11A	CAR2	SULF2
IL1b_UP_Cebpa-dep	MPND	HALLMARK_MTORC1_SIGNALING	AURKA	TGTP2	SCUBE3
IL1b_UP_Cebpa-dep	GCNT4	HALLMARK_MTORC1_SIGNALING	ALDOA	UBA7	NRK
IL1b_UP_Cebpa-dep	ATP11A	HALLMARK_MTORC1_SIGNALING	NMT1	BGN	GM16485
IL1b_UP_Cebpa-dep	PAOX	HALLMARK_MTORC1_SIGNALING	GPI1	MECOM	FAM69B
IL1b_UP_Cebpa-dep	TMEM156	HALLMARK_MTORC1_SIGNALING	CALR	RBP1	ECHDC2
IL1b_UP_Cebpa-dep	ABHD17B	HALLMARK_MTORC1_SIGNALING	GAPDH	PROCR	TPM3-RS7
IL1b_UP_Cebpa-dep	HDAC5	HALLMARK_MTORC1_SIGNALING	ENO1	PDZK1IP1	ZBTB5
IL1b_UP_Cebpa-dep	SH3BGRL3	HALLMARK_MTORC1_SIGNALING	SSR1		SLFN10-PS
IL1b_UP_Cebpa-dep	SUCLA2	HALLMARK_MTORC1_SIGNALING	SDF2L1		GRK5
IL1b_UP_Cebpa-dep	TXNDC12	HALLMARK_MTORC1_SIGNALING	EGLN3		USP18
IL1b_UP_Cebpa-dep	D16ERTD472E	HALLMARK_MTORC1_SIGNALING	PSMA3		RPGRIP1
IL1b_UP_Cebpa-dep	TICAM1	HALLMARK_MTORC1_SIGNALING	TUBA4A		UBXN4
IL1b_UP_Cebpa-dep	MFSD11	HALLMARK_MTORC1_SIGNALING	PGK1		INKA1
IL1b_UP_Cebpa-dep	BDH1	HALLMARK_MTORC1_SIGNALING	HSPA5		TCF7
IL1b_UP_Cebpa-dep	RBMS1	HALLMARK_MTORC1_SIGNALING	CANX		TCRG-C1
IL1b_UP_Cebpa-dep	TANK	HALLMARK_MTORC1_SIGNALING	HSP90B1		CHL1
IL1b_UP_Cebpa-dep	MRPL10	HALLMARK_MTORC1_SIGNALING	RPN1		TRBC1
IL1b_UP_Cebpa-dep	CSF2RB2	HALLMARK_MTORC1_SIGNALING	FKBP2		CARD11
IL1b_UP_Cebpa-dep	OOSP1	HALLMARK_MTORC1_SIGNALING	GSR		ARPP21
IL1b_UP_Cebpa-dep	NLRP1A	HALLMARK_MTORC1_SIGNALING	LTA4H		BCL11B
IL1b_UP_Cebpa-dep	IGHM	HALLMARK_MTORC1_SIGNALING	ELOVL5		CEP85
IL1b_UP_Cebpa-dep	PLOD1	HALLMARK_MTORC1_SIGNALING	M6PR		XLR4B
IL1b_UP_Cebpa-dep	STX18	HALLMARK_MTORC1_SIGNALING	FGL2		2700081O15RIK
IL1b_UP_Cebpa-dep	TWF2	HALLMARK_MTORC1_SIGNALING	ERO1L		SPAG1
IL1b_UP_Cebpa-dep	CNPY4	HALLMARK_MTORC1_SIGNALING	SERP1		ROBO3
IL1b_UP_Cebpa-dep	FUCA2	HALLMARK_MTORC1_SIGNALING	G6PDX		ULK3
IL1b_UP_Cebpa-dep	EEF2	HALLMARK_MTORC1_SIGNALING	EDEM1		ARHGEF5
IL1b_UP_Cebpa-dep	CYB5R4	HALLMARK_MTORC1_SIGNALING	IDH1		MN1
IL1b_UP_Cebpa-dep	RPLP0	HALLMARK_MTORC1_SIGNALING	GLRX		SIX5
IL1b_UP_Cebpa-dep	RPS23	HALLMARK_MTORC1_SIGNALING	XBP1		SLA2
IL1b_UP_Cebpa-dep	RPS6	HALLMARK_MTORC1_SIGNALING	PSMG1		GIMAP1OS
IL1b_UP_Cebpa-dep	RPS20	HALLMARK_MTORC1_SIGNALING	NAMPT		CARMIL2
IL1b_UP_Cebpa-dep	CRAT	HALLMARK_MTORC1_SIGNALING	RAB1A		EMID1
IL1b_UP_Cebpa-dep	ABLIM1	HALLMARK_MTORC1_SIGNALING	PSMB5		OSBPL1A
IL1b_UP_Cebpa-dep	TNIP1	HALLMARK_MTORC1_SIGNALING	GOT1		HMGA2
IL1b_UP_Cebpa-dep	SEC11C	HALLMARK_MTORC1_SIGNALING	PLK1		MYCN
IL1b_UP_Cebpa-dep	QARS	HALLMARK_MTORC1_SIGNALING	TMEM97		NOL4L
IL1b_UP_Cebpa-dep	MRAS	HALLMARK_MTORC1_SIGNALING	HMBS		CCDC8
IL1b_UP_Cebpa-dep	NCF1	HALLMARK_MTORC1_SIGNALING	PGM1		GIMAP1
IL1b_UP_Cebpa-dep	HVCN1	HALLMARK_MTORC1_SIGNALING	HK2		ZFHX3
IL1b_UP_Cebpa-dep	THY1	HALLMARK_MTORC1_SIGNALING	MTHFD2		LAT
IL1b_UP_Cebpa-dep	CP	HALLMARK_MTORC1_SIGNALING	PDAP1		F2R
IL1b_UP_Cebpa-dep	MT1	HALLMARK_MTORC1_SIGNALING	PHGDH		BMP1
IL1b_UP_Cebpa-dep	ADAM9	HALLMARK_MTORC1_SIGNALING	RRM2		HIVEP2
IL1b_UP_Cebpa-dep	NAT8L	HALLMARK_MTORC1_SIGNALING	PSAT1		GIMAP5
IL1b_UP_Cebpa-dep	SLC35B4	HALLMARK_MTORC1_SIGNALING	PRDX1		HOMER3
IL1b_UP_Cebpa-dep	CEP164	HALLMARK_MTORC1_SIGNALING	PSMD13		CHD4
IL1b_UP_Cebpa-dep	NUP107	HALLMARK_MTORC1_SIGNALING	PSMA4		SLC25A26
IL1b_UP_Cebpa-dep	CDK2AP2	HALLMARK_MTORC1_SIGNALING	CYB5B		RGS3
IL1b_UP_Cebpa-dep	ARFGEF3	HALLMARK_MTORC1_SIGNALING	CCT6A		ARHGAP5
IL1b_UP_Cebpa-dep	BC035044	HALLMARK_MTORC1_SIGNALING	UCHL5		IFI27
IL1b_UP_Cebpa-dep	F630028O10RIK	HALLMARK_MTORC1_SIGNALING	HPRT		ZBTB37
IL1b_UP_Cebpa-dep	LCN2	HALLMARK_MTORC1_SIGNALING	EIF2S2		VPS33B
IL1b_UP_Cebpa-dep	LMO4	HALLMARK_MTORC1_SIGNALING	PPA1		GM33332
IL1b_UP_Cebpa-dep	ATP8B4	HALLMARK_MTORC1_SIGNALING	RPA1		LCK
IL1b_UP_Cebpa-dep	CCR2	HALLMARK_MTORC1_SIGNALING	QDPR		SLC14A1
IL1b_UP_Cebpa-dep	PLAC8	HALLMARK_MTORC1_SIGNALING	WARS		IL1RL1
IL1b_UP_Cebpa-dep	PDCD4	HALLMARK_MTORC1_SIGNALING	ASNS		CTSW
IL1b_UP_Cebpa-dep	ST8SIA4	HALLMARK_MTORC1_SIGNALING	PNO1		PRKCA
IL1b_UP_Cebpa-dep	UNC93B1	HALLMARK_MTORC1_SIGNALING	DDX39		RIPOR1
IL1b_UP_Cebpa-dep	DOCK9	HALLMARK_MTORC1_SIGNALING	GMPS		PPFIA1
IL1b_UP_Cebpa-dep	RIN3	HALLMARK_MTORC1_SIGNALING	ATP5G1		EGFL7
IL1b_UP_Cebpa-dep	DHRS7	HALLMARK_MTORC1_SIGNALING	ATP2A2		SMAD3
IL1b_UP_Cebpa-dep	TIFAB	HALLMARK_MTORC1_SIGNALING	BCAT1		CMAH
IL1b_UP_Cebpa-dep	LAMP1	HALLMARK_MTORC1_SIGNALING	PSMD14		GIMAP7
IL1b_UP_Cebpa-dep	GRIA3	HALLMARK_MTORC1_SIGNALING	ETF1		TLE3
IL1b_UP_Cebpa-dep	MGAT5	HALLMARK_MTORC1_SIGNALING	HSPD1		BPTF
IL1b_UP_Cebpa-dep	IDH1	HALLMARK_MTORC1_SIGNALING	TPI1		SMG1
IL1b_UP_Cebpa-dep	EDEM1	HALLMARK_MTORC1_SIGNALING	LDHA		KMT2D
IL1b_UP_Cebpa-dep	SOAT1	HALLMARK_MTORC1_SIGNALING	HSPA9		TRP53BP1
IL1b_UP_Cebpa-dep	TBC1D2	HALLMARK_MTORC1_SIGNALING	EPRS		AHDC1
IL1b_UP_Cebpa-dep	PIK3AP1	HALLMARK_MTORC1_SIGNALING	PSME3		SVIL
IL1b_UP_Cebpa-dep	CEP350	HALLMARK_MTORC1_SIGNALING	HSPA4		FAM193A
IL1b_UP_Cebpa-dep	PCYOX1L	HALLMARK_MTORC1_SIGNALING	SHMT2		SIPA1
IL1b_UP_Cebpa-dep	SEL1L	HALLMARK_MTORC1_SIGNALING	TOMM40		TNRC6A
IL1b_UP_Cebpa-dep	DNAJC3	HALLMARK_MTORC1_SIGNALING	ACACA		MED13
IL1b_UP_Cebpa-dep	NIN	HALLMARK_MTORC1_SIGNALING	SLC7A5		KCTD12
IL1b_UP_Cebpa-dep	CHDH	HALLMARK_MTORC1_SIGNALING	NUP205		KAT6A
IL1b_UP_Cebpa-dep	MAPKAPK3	HALLMARK_MTORC1_SIGNALING	TCEA1		SYK
IL1b_UP_Cebpa-dep	APP	HALLMARK_MTORC1_SIGNALING	BUB1		RHOH
IL1b_UP_Cebpa-dep	PLOD3	HALLMARK_MTORC1_SIGNALING	EBP		ADAM11
IL1b_UP_Cebpa-dep	UGGT1	HALLMARK_MTORC1_SIGNALING	PSMC6		CALCRL
IL1b_UP_Cebpa-dep	POC1A	HALLMARK_MTORC1_SIGNALING	SLC1A4		THSD1
IL1b_UP_Cebpa-dep	TMED2	HALLMARK_MTORC1_SIGNALING	COPS5		PLCG1
IL1b_UP_Cebpa-dep	RPN2	HALLMARK_MTORC1_SIGNALING	PFKL		ARHGAP30
IL1b_UP_Cebpa-dep	GBP3	HALLMARK_MTORC1_SIGNALING	CACYBP		GRAMD1A
IL1b_UP_Cebpa-dep	GPI1	HALLMARK_MTORC1_SIGNALING	ABCF2		AFF3
IL1b_UP_Cebpa-dep	CTSZ	HALLMARK_MTORC1_SIGNALING	STIP1		GIMAP6
IL1b_UP_Cebpa-dep	DDOST	HALLMARK_MTORC1_SIGNALING	HSPE1		GIMAP8
IL1b_UP_Cebpa-dep	CALR	HALLMARK_MTORC1_SIGNALING	RRP9		ZFP831
IL1b_UP_Cebpa-dep	P4HB	HALLMARK_MTORC1_SIGNALING	TFRC		DOK2
IL1b_UP_Cebpa-dep	HMGA1	HALLMARK_MTORC1_SIGNALING	P4HA1		BIN1
IL1b_UP_Cebpa-dep	SSR1	HALLMARK_MTORC1_SIGNALING	CDKN1A		PPP1R18
IL1b_UP_Cebpa-dep	NOCT	HALLMARK_MTORC1_SIGNALING	NFIL3		DNTT
IL1b_UP_Cebpa-dep	STON2	HALLMARK_MTORC1_SIGNALING	CXCR4		CD244A
IL1b_UP_Cebpa-dep	ARID3A	HALLMARK_MTORC1_SIGNALING	IFI30		PIP4K2A
IL1b_UP_Cebpa-dep	TREM1	HALLMARK_MTORC1_SIGNALING	HMGCS1		LDB1
IL1b_UP_Cebpa-dep	HFE	HALLMARK_MTORC1_SIGNALING	SCD2		ADGRG3
IL1b_UP_Cebpa-dep	TSPO	HALLMARK_MTORC1_SIGNALING	GLA		ARHGAP6
IL1b_UP_Cebpa-dep	SURF4	HALLMARK_MTORC1_SIGNALING	CYP51		TNS1
IL1b_UP_Cebpa-dep	9530068E07RIK	HALLMARK_MTORC1_SIGNALING	LDLR		MTA3
IL1b_UP_Cebpa-dep	CRYBG3	HALLMARK_MTORC1_SIGNALING	SLC37A4		RNF150
IL1b_UP_Cebpa-dep	SEM1	HALLMARK_MTORC1_SIGNALING	BHLHE40		RGS18
IL1b_UP_Cebpa-dep	PPIC	HALLMARK_MTORC1_SIGNALING	AK4		TOX
IL1b_UP_Cebpa-dep	CXCR2	HALLMARK_MTORC1_SIGNALING	SORD		LAX1
IL1b_UP_Cebpa-dep	TACC1	HALLMARK_MTORC1_SIGNALING	DHCR7		MCOLN3
IL1b_UP_Cebpa-dep	TREM3	HALLMARK_MTORC1_SIGNALING	MAP2K3		PATJ
IL1b_UP_Cebpa-dep	GPC3	HALLMARK_MTORC1_SIGNALING	DHCR24		ATP7A
IL1b_UP_Cebpa-dep	SLC4A8	HALLMARK_MTORC1_SIGNALING	SQLE		PEAK1
IL1b_UP_Cebpa-dep	ERO1L	HALLMARK_MTORC1_SIGNALING	STARD4		GM14636
IL1b_UP_Cebpa-dep	G6PDX	Giladi_Cell Cycle	HIST1H3C		TSPAN32
IL1b_UP_Cebpa-dep	ALDH1B1	Giladi_Cell Cycle	HIST1H3E		MACF1
IL1b_UP_Cebpa-dep	RPL29	Giladi_Cell Cycle	HIST1H1C		SAMD9L
IL1b_UP_Cebpa-dep	CLTA	Giladi_Cell Cycle	HIST1H1E		IFI203
IL1b_UP_Cebpa-dep	BSG	Giladi_Cell Cycle	HIST1H1A		MAU2
IL1b_UP_Cebpa-dep	RPS2	Giladi_Cell Cycle	HIST1H1D		OSBPL5
IL1b_UP_Cebpa-dep	FCGR2B	Giladi_Cell Cycle	HIST1H2AK		HECTD4
IL1b_UP_Cebpa-dep	MS4A6C	Giladi_Cell Cycle	HIST1H2AE		KRBA1
IL1b_UP_Cebpa-dep	CEBPD	Giladi_Cell Cycle	HIST1H2AC		GGT5
IL1b_UP_Cebpa-dep	DHX40	Giladi_Cell Cycle	HIST1H2AF		ARHGEF18
IL1b_UP_Cebpa-dep	BACE1	Giladi_Cell Cycle	HIST1H4D		NUMA1
IL1b_UP_Cebpa-dep	MAPKAPK2	Giladi_Cell Cycle	TUBA1B		MAP4K4
IL1b_UP_Cebpa-dep	AP3S1	Giladi_Cell Cycle	HIST2H2AC		USP11
IL1b_UP_Cebpa-dep	B4GALNT1	Giladi_Cell Cycle	H2AFX		LAT2
IL1b_UP_Cebpa-dep	DTX4	Giladi_Cell Cycle	HIST1H2AN		AHNAK
IL1b_UP_Cebpa-dep	ATP1A3	Giladi_Cell Cycle	HIST1H2AB		ARHGEF1
IL1b_UP_Cebpa-dep	SORL1	Giladi_Cell Cycle	HIST1H3D		SSBP3
IL1b_UP_Cebpa-dep	GPX1	Giladi_Cell Cycle	HIST1H3B		GM4258
IL1b_UP_Cebpa-dep	EGLN3	Giladi_Cell Cycle	HIST1H2AI		ELF1
IL1b_UP_Cebpa-dep	EMILIN1	Giladi_Cell Cycle	TUBB5		SOX4
IL1b_UP_Cebpa-dep	RPS6KA1	Giladi_Cell Cycle	INCENP		TESPA1
IL1b_UP_Cebpa-dep	NUAK2	Giladi_Cell Cycle	HIST2H4		GNA14
IL1b_UP_Cebpa-dep	KCNJ2	Giladi_Cell Cycle	HIST1H2BE		SCIN
IL1b_UP_Cebpa-dep	CST3	Giladi_Cell Cycle	LIG1		CLEC4E
IL1b_UP_Cebpa-dep	FLNB	Giladi_Cell Cycle	DNMT1		GIMAP9
IL1b_UP_Cebpa-dep	CEBPA	Giladi_Cell Cycle	LMNB1		SSTR2
IL1b_UP_Cebpa-dep	GRB10	Giladi_Cell Cycle	SPC24		CEP120
IL1b_UP_Cebpa-dep	PCP4L1	Giladi_Cell Cycle	HIST1H4C		ZFP169
IL1b_UP_Cebpa-dep	RALB	Giladi_Cell Cycle	IQGAP3		5830417I10RIK
IL1b_UP_Cebpa-dep	CSF2RB	Giladi_Cell Cycle	NCAPG2		2010300C02RIK
IL1b_UP_Cebpa-dep	CCL9	Giladi_Cell Cycle	TK1		RORC
IL1b_UP_Cebpa-dep	RAB44	Giladi_Cell Cycle	SEPHS1		ID2
IL1b_UP_Cebpa-dep	GALNT3	Giladi_Cell Cycle	ATAD2		GZMB
IL1b_UP_Cebpa-dep	LBP	Giladi_Cell Cycle	SPC25		DSCAM
IL1b_UP_Cebpa-dep	RAB27A	Giladi_Cell Cycle	ANAPC5		TMEM184C
IL1b_UP_Cebpa-dep	EMB	Giladi_Cell Cycle	SMC2		NFKB2
IL1b_UP_Cebpa-dep	IRF8	Giladi_Cell Cycle	KIF22		NABP1
IL1b_UP_Cebpa-dep	HEXA	Giladi_Cell Cycle	BUB3		CD69
IL1b_UP_Cebpa-dep	PRSS57	Giladi_Cell Cycle	CENPM		WASHC4
IL1b_UP_Cebpa-dep	TMEM229B	Giladi_Cell Cycle	NUCKS1		MFSD4B4
IL1b_UP_Cebpa-dep	IGSF6	Giladi_Cell Cycle	ANP32E		4632427E13RIK
IL1b_UP_Cebpa-dep	MS4A3	Giladi_Cell Cycle	LBR		GM26930
IL1b_UP_Cebpa-dep	PRTN3	Giladi_Cell Cycle	AURKA		XNDC1
IL1b_UP_Cebpa-dep	CTSG	Giladi_Cell Cycle	HMGB2		SLCO3A1
IL1b_UP_Cebpa-dep	GDA	Giladi_Cell Cycle	DEK		MNDAL
IL1b_UP_Cebpa-dep	HP	Giladi_Cell Cycle	H2AFZ		TBC1D10C
IL1b_UP_Cebpa-dep	ANXA2	Giladi_Cell Cycle	HIST1H1B		GM37534
IL1b_UP_Cebpa-dep	MTUS1	Giladi_Cell Cycle	PTMA		ABTB1
IL1b_UP_Cebpa-dep	ABCD2	Giladi_Cell Cycle	RRM2		YPEL1
IL1b_UP_Cebpa-dep	FNDC3B	Giladi_Cell Cycle	PLK1		CD37
IL1b_UP_Cebpa-dep	ALAS1	Giladi_Cell Cycle	TACC3		SLC25A40
IL1b_UP_Cebpa-dep	MPO	Giladi_Cell Cycle	HNRNPA2B1		IP6K2
IL1b_UP_Cebpa-dep	XYLT1	Giladi_Cell Cycle	DUT		MYSM1
IL1b_UP_Cebpa-dep	KLHL5	Giladi_Cell Cycle	MCM5		SSH2
IL1b_UP_Cebpa-dep	SLC22A4	Giladi_Cell Cycle	RACGAP1		ACOT11
IL1b_UP_Cebpa-dep	PHLDB2	Giladi_Cell Cycle	ASF1B		LTB
IL1b_UP_Cebpa-dep	ZBED3	Giladi_Cell Cycle	CEP55		BCL2L11
IL1b_UP_Cebpa-dep	UGT1A7C	Giladi_Cell Cycle	TPX2		CEBPG
IL1b_UP_Cebpa-dep	MAOA	Giladi_Cell Cycle	CDCA8		TMSB10
IL1b_UP_Cebpa-dep	ATP5G2	Giladi_Cell Cycle	BIRC5		CPA3
IL1b_UP_Cebpa-dep	ALDOA	Giladi_Cell Cycle	BUB1B		QRFP
IL1b_UP_Cebpa-dep	NMT1	Giladi_Cell Cycle	CDK1		ST8SIA1
IL1b_UP_Cebpa-dep	PHGDH	Giladi_Cell Cycle	TOP2A		PDE3B
IL1b_UP_Cebpa-dep	UQCRQ	Giladi_Cell Cycle	CDC20		CHST15
IL1b_UP_Cebpa-dep	TUFM	Giladi_Cell Cycle	TUBA1C		MRVI1
IL1b_UP_Cebpa-dep	PGAM1	Giladi_Cell Cycle	CENPE		CD180
IL1b_UP_Cebpa-dep	ERP29	Giladi_Cell Cycle	CKAP2L		GRAP2
IL1b_UP_Cebpa-dep	SDF2L1	Giladi_Cell Cycle	CDCA3		DHRS3
IL1b_UP_Cebpa-dep	PDIA3	Giladi_Cell Cycle	HMMR		ITGAX
IL1b_UP_Cebpa-dep	PDIA4	Giladi_Cell Cycle	KIF11		BC016579
IL1b_UP_Cebpa-dep	LMAN2	Giladi_Cell Cycle	ECT2		ZKSCAN3
IL1b_UP_Cebpa-dep	TMED9	Giladi_Cell Cycle	UBE2C		EVPL
IL1b_UP_Cebpa-dep	COPE	Giladi_Cell Cycle	CCNB2		FFAR2
IL1b_UP_Cebpa-dep	IMPDH2	Giladi_Cell Cycle	CDKN3		PDCD1
IL1b_UP_Cebpa-dep	YBX1	Giladi_Cell Cycle	ARL6IP1		SIPA1L1
IL1b_UP_Cebpa-dep	GAPDH	Giladi_Cell Cycle	STRBP		FAM189B
IL1b_UP_Cebpa-dep	ENO1	Giladi_Cell Cycle	HIST2H2BB		DPP4
IL1b_UP_Cebpa-dep	OLA1	Giladi_Cell Cycle	HIST1H2AP		AC091309.4
IL1b_UP_Cebpa-dep	LMAN1	Giladi_Cell Cycle	UBA52		CD52
IL1b_UP_Cebpa-dep	HSPA5	Giladi_Cell Cycle	ASPM		DRC7
IL1b_UP_Cebpa-dep	HYOU1	Giladi_Cell Cycle	PRC1		AKNA
IL1b_UP_Cebpa-dep	PDIA6	Giladi_Cell Cycle	CKAP2		ZBTB16
IL1b_UP_Cebpa-dep	MANF	Giladi_Cell Cycle	CENPA		MMD
IL1b_UP_Cebpa-dep	HSP90B1	Giladi_Cell Cycle	CIT		CARD6
IL1b_UP_Cebpa-dep	COX5B				PIK3CD
IL1b_UP_Cebpa-dep	CRELD2				GPR171
IL1b_UP_Cebpa-dep	MAGT1				TLR7
IL1b_UP_Cebpa-dep	NADK				LDLRAD4
IL1b_UP_Cebpa-dep	MLEC				NRROS
IL1b_UP_Cebpa-dep	COQ7				GM37010
IL1b_UP_Cebpa-dep	ZNHIT1				TCRG-C4
IL1b_UP_Cebpa-dep	DHX38				DLEU2
IL1b_UP_Cebpa-dep	COLGALT1				RPGRIP1L
IL1b_UP_Cebpa-indep	GDI2				PLEKHA1
IL1b_UP_Cebpa-indep	IFITM1				BANP
IL1b_UP_Cebpa-indep	DGLUCY				TPCN2
IL1b_UP_Cebpa-indep	PALM				LZTFL1
IL1b_UP_Cebpa-indep	CHSY1				CORO7
IL1b_UP_Cebpa-indep	POU2F2				HGF
IL1b_UP_Cebpa-indep	CD53				DEF8
IL1b_UP_Cebpa-indep	LGALS1				SCARF1
IL1b_UP_Cebpa-indep	GM2A				ZFP532
IL1b_UP_Cebpa-indep	THEMIS2				BGN
IL1b_UP_Cebpa-indep	CNN2				MECOM
IL1b_UP_Cebpa-indep	CARD9				CPNE2
IL1b_UP_Cebpa-indep	FAM84B				VLDLR
IL1b_UP_Cebpa-indep	FFAR2				TEK
IL1b_UP_Cebpa-indep	SATB1				ABCB1B
IL1b_UP_Cebpa-indep	CST7				LAIR1
IL1b_UP_Cebpa-indep	EHD3				CHPT1
IL1b_UP_Cebpa-indep	PMAIP1				TRIB1
IL1b_UP_Cebpa-indep	SLC44A2				CDC25B
IL1b_DOWN_Cebpa-dep	ADGRL4				BCL2
IL1b_DOWN_Cebpa-dep	CDC42BPA				NEURL1B
IL1b_DOWN_Cebpa-dep	PLSCR4				STAU2
IL1b_DOWN_Cebpa-dep	DENND2D				PLPP2
IL1b_DOWN_Cebpa-dep	IL18RAP				PROCR
IL1b_DOWN_Cebpa-dep	SIK1				OXCT1
IL1b_DOWN_Cebpa-dep	LETM2				ARSB
IL1b_DOWN_Cebpa-dep	RANBP6				C1RA
IL1b_DOWN_Cebpa-dep	KCTD9				NEK6
IL1b_DOWN_Cebpa-dep	BIN2				NAV1
IL1b_DOWN_Cebpa-dep	ARHGAP6				IFITM3
IL1b_DOWN_Cebpa-dep	CALCRL				PTGS1
IL1b_DOWN_Cebpa-dep	MTA3				COL4A1
IL1b_DOWN_Cebpa-dep	NLRC3				KLF9
IL1b_DOWN_Cebpa-dep	LAX1				FKBP9
IL1b_DOWN_Cebpa-dep	MC5R				F5
IL1b_DOWN_Cebpa-dep	TMPRSS3				TRIM30C
IL1b_DOWN_Cebpa-dep	ABHD16A				MCPT8
IL1b_DOWN_Cebpa-dep	PPP1R13B				NRP1
IL1b_DOWN_Cebpa-dep	RAB27B				COL4A2
IL1b_DOWN_Cebpa-dep	PDE5A				VKORC1L1
IL1b_DOWN_Cebpa-dep	ERG				CUL2
IL1b_DOWN_Cebpa-dep	PRKAB1				LDLR
IL1b_DOWN_Cebpa-dep	PLEK				SLC26A2
IL1b_DOWN_Cebpa-dep	ZFAND5				FUT8
IL1b_DOWN_Cebpa-dep	ABCC1				SCD2
IL1b_DOWN_Cebpa-dep	APOL7E				CD24A
IL1b_DOWN_Cebpa-dep	PGLYRP2				PTBP3
IL1b_DOWN_Cebpa-dep	CLNK				SELENON
IL1b_DOWN_Cebpa-dep	SPRED1				RBM3
IL1b_DOWN_Cebpa-dep	NFATC2				PIGT
IL1b_DOWN_Cebpa-dep	PIM1				SLC48A1
IL1b_DOWN_Cebpa-dep	RNF144A				ATP6V1A
IL1b_DOWN_Cebpa-dep	NEDD4				NUCB1
IL1b_DOWN_Cebpa-dep	CAR2				CEBPA
IL1b_DOWN_Cebpa-dep	ANXA4				HK3
IL1b_DOWN_Cebpa-dep	XRCC5				GALNT3
IL1b_DOWN_Cebpa-dep	ZKSCAN1				PCP4L1
IL1b_DOWN_Cebpa-dep	MEX3A				DSTN
IL1b_DOWN_Cebpa-dep	HEMGN				HDC
IL1b_DOWN_Cebpa-dep	ZFPM1				ASAP1
IL1b_DOWN_Cebpa-dep	TJP1				IRAK3
IL1b_DOWN_Cebpa-dep	ADGRL2				F13A1
IL1b_DOWN_Cebpa-dep	ITGA2B				ELANE
IL1b_DOWN_Cebpa-dep	FGF3				RASSF3
IL1b_DOWN_Cebpa-dep	SLC22A3				VAT1
IL1b_DOWN_Cebpa-dep	PCDH7				TENT5A
IL1b_DOWN_Cebpa-dep	TAL1				CSF2RB
IL1b_DOWN_Cebpa-dep	ANGPT1				ARL11
IL1b_DOWN_Cebpa-dep	SPNS2				CASK
IL1b_DOWN_Cebpa-dep	TNIK				NRG2
IL1b_DOWN_Cebpa-dep	NRGN				MS4A3
IL1b_DOWN_Cebpa-dep	NRIP1				PRTN3
IL1b_DOWN_Cebpa-dep	CTLA2A				CTSG
IL1b_DOWN_Cebpa-dep	ZFP36L1				GDA
IL1b_DOWN_Cebpa-dep	OSBPL1A				HP
IL1b_DOWN_Cebpa-dep	AFF3				IGSF6
IL1b_DOWN_Cebpa-dep	GIMAP6				ANXA3
IL1b_DOWN_Cebpa-dep	PATJ				SQOR
IL1b_DOWN_Cebpa-dep	EMID1				TBC1D2B
IL1b_DOWN_Cebpa-dep	SALL2				NUAK2
IL1b_DOWN_Cebpa-dep	SLC14A1				GFI1
IL1b_DOWN_Cebpa-dep	ADCY6				LBP
IL1b_DOWN_Cebpa-dep	GIMAP1				CARD9
IL1b_DOWN_Cebpa-dep	ZFHX3				AMOT
IL1b_DOWN_Cebpa-dep	F2R				CST3
IL1b_DOWN_Cebpa-dep	MYCN				NIN
IL1b_DOWN_Cebpa-dep	NOL4L				CERS6
IL1b_DOWN_Cebpa-dep	RUNX3				KLHL5
IL1b_DOWN_Cebpa-dep	ARHGAP5				MAPKAPK3
IL1b_DOWN_Cebpa-dep	MCM9				APP
IL1b_DOWN_Cebpa-dep	APOBR				GPI1
IL1b_DOWN_Cebpa-dep	HEG1				CTSZ
IL1b_DOWN_Cebpa-dep	DNMT3B				DDOST
IL1b_DOWN_Cebpa-dep	CUX1				CALR
IL1b_DOWN_Cebpa-dep	FNBP1L				P4HB
IL1b_DOWN_Cebpa-dep	MPRIP				ATP1A3
IL1b_DOWN_Cebpa-dep	SLC12A7				SORL1
IL1b_DOWN_Cebpa-dep	DOT1L				GPX1
IL1b_DOWN_Cebpa-dep	DMWD				DTX4
IL1b_DOWN_Cebpa-dep	H2-Q5				B4GALNT1
IL1b_DOWN_Cebpa-dep	TGTP2				MAPKAPK2
IL1b_DOWN_Cebpa-dep	TLK1				MPEG1
IL1b_DOWN_Cebpa-dep	SLC23A2				PCYOX1
IL1b_DOWN_Cebpa-dep	CHKA				GM11505
IL1b_DOWN_Cebpa-dep	CASP12				ANXA2
IL1b_DOWN_Cebpa-dep	STXBP1				RASSF4
IL1b_DOWN_Cebpa-dep	BLVRB				HEXA
IL1b_DOWN_Cebpa-dep	ABCB4				RAB27A
IL1b_DOWN_Cebpa-dep	AQP1				EMB
IL1b_DOWN_Cebpa-dep	TNK2				IRF8
IL1b_DOWN_Cebpa-dep	NFIX				ABCD2
IL1b_DOWN_Cebpa-dep	SNHG17				FNDC3B
IL1b_DOWN_Cebpa-dep	AKR1C13				SSR3
IL1b_DOWN_Cebpa-dep	SLC20A1				RGCC
IL1b_DOWN_Cebpa-dep	MCOLN2				GSR
IL1b_DOWN_Cebpa-dep	AGPAT3				STOM
IL1b_DOWN_Cebpa-dep	MYL10				MPO
IL1b_DOWN_Cebpa-dep	ASAP2				MRPS27
IL1b_DOWN_Cebpa-dep	CUEDC1				ADAP1
IL1b_DOWN_Cebpa-dep	GRASP				TMED2
IL1b_DOWN_Cebpa-dep	4930519L02RIK				RPN2
IL1b_DOWN_Cebpa-dep	CD63				GATM
IL1b_DOWN_Cebpa-dep	ATP1B2				GAPDH
IL1b_DOWN_Cebpa-dep	RAI14				TMED10
IL1b_DOWN_Cebpa-dep	CRIM1				CD68
IL1b_DOWN_Cebpa-dep	DUSP4				CKAP4
IL1b_DOWN_Cebpa-dep	TRIB2				SLC25A12
IL1b_DOWN_Cebpa-dep	LHCGR				SSR1
IL1b_DOWN_Cebpa-dep	F2RL3				FLOT2
IL1b_DOWN_Cebpa-dep	GM2830				ASS1
IL1b_DOWN_Cebpa-dep	CTTN				NUP210
IL1b_DOWN_Cebpa-dep	ZFP36L2				UCK2
IL1b_DOWN_Cebpa-dep	ZFP317				TMED3
IL1b_DOWN_Cebpa-dep	CD72				SPCS3
IL1b_DOWN_Cebpa-dep	MTSS1				TRAM1
IL1b_DOWN_Cebpa-dep	GATA3				TKT
IL1b_DOWN_Cebpa-dep	PLEKHO2				HMGN2
IL1b_DOWN_Cebpa-dep	TEF				FAM111A
IL1b_DOWN_Cebpa-dep	ZFP462				KRTCAP2
IL1b_DOWN_Cebpa-dep	HSPA12B				GM1966
IL1b_DOWN_Cebpa-dep	ARMCX1				SSR4
IL1b_DOWN_Cebpa-dep	GPR137B-PS				GNG12
IL1b_DOWN_Cebpa-dep	MGA				NTPCR
IL1b_DOWN_Cebpa-dep	9930021J03RIK				RAB31
IL1b_DOWN_Cebpa-dep	MSI2				MFSD10
IL1b_DOWN_Cebpa-dep	TET1				PAM
IL1b_DOWN_Cebpa-dep	HDAC4				NAV2
IL1b_DOWN_Cebpa-dep	EXT1				PHLDB2
IL1b_DOWN_Cebpa-dep	PRKAG2				PGLYRP1
IL1b_DOWN_Cebpa-dep	NFIA				FLNB
IL1b_DOWN_Cebpa-dep	TIMP2				PLPPR3
IL1b_DOWN_Cebpa-dep	HLF				GRB10
IL1b_DOWN_Cebpa-dep	CRISPLD1				PFKP
IL1b_DOWN_Cebpa-dep	LRBA				TEX2
IL1b_DOWN_Cebpa-dep	TSC22D2				DIO2
IL1b_DOWN_Cebpa-dep	NFKBIA				GAA
IL1b_DOWN_Cebpa-dep	IER2				LBR
IL1b_DOWN_Cebpa-dep	RGS1				POP4
IL1b_DOWN_Cebpa-dep	FOSB				GNPTAB
IL1b_DOWN_Cebpa-dep	FOS				GALNT6
IL1b_DOWN_Cebpa-dep	PPP1R15A				TACSTD2
IL1b_DOWN_Cebpa-dep	ROBO4				TMBIM6
IL1b_DOWN_Cebpa-dep	ITGA9				EPHA7
IL1b_DOWN_Cebpa-dep	KLF10				ABCC4
IL1b_DOWN_Cebpa-dep	MEIS1				MAN1A
IL1b_DOWN_Cebpa-dep	NRXN1				TMX4
IL1b_DOWN_Cebpa-dep	CCNL1				ACOT9
IL1b_DOWN_Cebpa-dep	SRSF5				ANXA1
IL1b_DOWN_Cebpa-dep	ATP2B4				SVIP
IL1b_DOWN_Cebpa-dep	EYA1				METTL6
IL1b_DOWN_Cebpa-dep	TBXAS1				SELP
IL1b_DOWN_Cebpa-dep	DDX5				CSF3R
IL1b_DOWN_Cebpa-dep	TUT7				FRRS1
IL1b_DOWN_Cebpa-dep	TUT4				SORD
IL1b_DOWN_Cebpa-dep	GM4759				IL6RA
IL1b_DOWN_Cebpa-dep	TTC3				EVI5
IL1b_DOWN_Cebpa-dep	TFDP2				LONRF3
IL1b_DOWN_Cebpa-dep	BCL11A				LMO2
IL1b_DOWN_Cebpa-dep	HMGA2				LYZ2
IL1b_DOWN_Cebpa-dep	PRKCH				LY6C2
IL1b_DOWN_Cebpa-dep	2900026A02RIK				SMPDL3A
IL1b_DOWN_Cebpa-dep	GCNT2				CEMIP2
IL1b_DOWN_Cebpa-dep	BCLAF3				OGFRL1
IL1b_DOWN_Cebpa-dep	SLC2A3				NXN
IL1b_DOWN_Cebpa-dep	DUSP2				HIST2H2AC
IL1b_DOWN_Cebpa-dep	LPIN1				HIST1H2BK
IL1b_DOWN_Cebpa-dep	ARHGAP12				GOT1
IL1b_DOWN_Cebpa-dep	FRY				HIST1H2AG
IL1b_DOWN_Cebpa-dep	MED12L				HIST1H2BC
IL1b_DOWN_Cebpa-dep	A230050P20RIK				PXYLP1
IL1b_DOWN_Cebpa-dep	MAP7				KCNIP3
IL1b_DOWN_Cebpa-dep	SHANK3				IFNGR2
IL1b_DOWN_Cebpa-dep	TCF7L2				CHD7
IL1b_DOWN_Cebpa-dep	H2-Q4				KRT80
IL1b_DOWN_Cebpa-dep	NLRC5				PROM1
IL1b_DOWN_Cebpa-dep	LPIN2				CLEC12A
IL1b_DOWN_Cebpa-dep	ZBTB41				B4GALT6
IL1b_DOWN_Cebpa-dep	LONP2				MET
IL1b_DOWN_Cebpa-dep	POLG2				ATRNL1
IL1b_DOWN_Cebpa-dep	2510017J16RIK				MYO5A
IL1b_DOWN_Cebpa-dep	KLHDC8B				ECT2
IL1b_DOWN_Cebpa-dep	ELMSAN1				TRIM45
IL1b_DOWN_Cebpa-dep	ZFP655				CRYBG3
IL1b_DOWN_Cebpa-dep	ZFP281				TMEM43
IL1b_DOWN_Cebpa-dep	GM43817				CEP55
IL1b_DOWN_Cebpa-dep	P4HTM				SLC16A10
IL1b_DOWN_Cebpa-dep	FAM126A				BCAP29
IL1b_DOWN_Cebpa-dep	CTSE				FSTL1
IL1b_DOWN_Cebpa-dep	TSPAN6				C1QTNF6
IL1b_DOWN_Cebpa-dep	SPRED2				NAIP6
IL1b_DOWN_Cebpa-dep	SPTA1				XYLT1
IL1b_DOWN_Cebpa-dep	DKKL1				BACE1
IL1b_DOWN_Cebpa-dep	LRRN4				CSGALNACT2
IL1b_DOWN_Cebpa-dep	FAM169A				CCL9
IL1b_DOWN_Cebpa-dep	MYO6				RAB44
IL1b_DOWN_Cebpa-dep	NET1				NAIP2
IL1b_DOWN_Cebpa-dep	SCUBE3				GRIA3
IL1b_DOWN_Cebpa-dep	MYO10				VPS13C
IL1b_DOWN_Cebpa-dep	PGPEP1				MGAT5
IL1b_DOWN_Cebpa-dep	NECTIN2				PRSS57
IL1b_DOWN_Cebpa-dep	ZFP266				ALAS1
IL1b_DOWN_Cebpa-dep	PRKD3				NHSL2
IL1b_DOWN_Cebpa-dep	RAPGEF6				ADSSL1
IL1b_DOWN_Cebpa-dep	CCDC88A				PLD4
IL1b_DOWN_Cebpa-dep	AIG1				DNAJC10
IL1b_DOWN_Cebpa-dep	GBP7				DHX40
IL1b_DOWN_Cebpa-dep	LRRFIP2				ATP6AP2
IL1b_DOWN_Cebpa-dep	1500009L16RIK				MSRB1
IL1b_DOWN_Cebpa-dep	IFRD1				SELL
IL1b_DOWN_Cebpa-dep	ZFP395				ZFP516
IL1b_DOWN_Cebpa-dep	CAMSAP3				ANXA6
IL1b_DOWN_Cebpa-dep	LRCH2				CSF1R
IL1b_DOWN_Cebpa-dep	SREBF2				GLG1
IL1b_DOWN_Cebpa-dep	TSPAN14				SIRPA
IL1b_DOWN_Cebpa-dep	NINJ1				PALM
IL1b_DOWN_Cebpa-dep	GYPC				FCGR2B
IL1b_DOWN_Cebpa-dep	NRADD				AP3S1
IL1b_DOWN_Cebpa-dep	GBP2				LGALS1
IL1b_DOWN_Cebpa-dep	PAWR				CHSY1
IL1b_DOWN_Cebpa-dep	SLC40A1				DGLUCY
IL1b_DOWN_Cebpa-dep	ANK1				PPIC
IL1b_DOWN_Cebpa-dep	PKLR				IFT27
IL1b_DOWN_Cebpa-dep	CAR1				AKR1A1
IL1b_DOWN_Cebpa-dep	SPIRE1				SH3PXD2B
IL1b_DOWN_Cebpa-dep	LINS1				CD53
IL1b_DOWN_Cebpa-dep	DMD				GM2A
IL1b_DOWN_Cebpa-dep	RHOBTB1				MS4A6C
IL1b_DOWN_Cebpa-dep	GALNT5				CEBPD
IL1b_DOWN_Cebpa-dep	IIGP1				SGIP1
IL1b_DOWN_Cebpa-dep	UBE2L6				TPD52
IL1b_DOWN_Cebpa-dep	MYO1D				SGK3
IL1b_DOWN_Cebpa-dep	FER				TPM4
IL1b_DOWN_Cebpa-dep	TMEM44				CPQ
IL1b_DOWN_Cebpa-dep	SGCE				WDR41
IL1b_DOWN_Cebpa-dep	HBA-A1				PHKA1
IL1b_DOWN_Cebpa-dep	2020-03-08				PYGB
IL1b_DOWN_Cebpa-dep	IL12RB1				CDC42BPB
IL1b_DOWN_Cebpa-dep	TSPAN33				MS4A2
IL1b_DOWN_Cebpa-dep	DISC1				MOSPD3
IL1b_DOWN_Cebpa-dep	LONRF1
IL1b_DOWN_Cebpa-dep	BCL2
IL1b_DOWN_Cebpa-dep	NEURL1B
IL1b_DOWN_Cebpa-dep	TMEM201
IL1b_DOWN_Cebpa-dep	TMCC1
IL1b_DOWN_Cebpa-dep	PALLD
IL1b_DOWN_Cebpa-dep	ETV5
IL1b_DOWN_Cebpa-dep	KHDRBS3
IL1b_DOWN_Cebpa-dep	PRKAA2
IL1b_DOWN_Cebpa-dep	DOCK1
IL1b_DOWN_Cebpa-dep	ZFP532
IL1b_DOWN_Cebpa-dep	BGN
IL1b_DOWN_Cebpa-dep	EMCN
IL1b_DOWN_Cebpa-dep	PDLIM1
IL1b_DOWN_Cebpa-dep	RASGEF1B
IL1b_DOWN_Cebpa-dep	CDCP1
IL1b_DOWN_Cebpa-dep	ABCG2
IL1b_DOWN_Cebpa-dep	GUCY1A1
IL1b_DOWN_Cebpa-dep	SYDE2
IL1b_DOWN_Cebpa-dep	FGD5
IL1b_DOWN_Cebpa-dep	ZFP827
IL1b_DOWN_Cebpa-dep	RHOBTB3
IL1b_DOWN_Cebpa-dep	COBLL1
IL1b_DOWN_Cebpa-dep	SASH1
IL1b_DOWN_Cebpa-dep	FGD1
IL1b_DOWN_Cebpa-dep	SNORD118
IL1b_DOWN_Cebpa-dep	TGM2
IL1b_DOWN_Cebpa-dep	ITIH5
IL1b_DOWN_Cebpa-dep	H1FX
IL1b_DOWN_Cebpa-dep	EXTL2
IL1b_DOWN_Cebpa-dep	GAS2L3
IL1b_DOWN_Cebpa-dep	MT-ND6
IL1b_DOWN_Cebpa-dep	MT-CYTB
IL1b_DOWN_Cebpa-indep	ADAM22
IL1b_DOWN_Cebpa-indep	PRKG1
IL1b_DOWN_Cebpa-indep	TRPC6
IL1b_DOWN_Cebpa-indep	APOB
IL1b_DOWN_Cebpa-indep	PRKD2
IL1b_DOWN_Cebpa-indep	ITSN1
IL1b_DOWN_Cebpa-indep	PPP1R9A
IL1b_DOWN_Cebpa-indep	SACS
IL1b_DOWN_Cebpa-indep	MPL
IL1b_DOWN_Cebpa-indep	PLXDC2
IL1b_DOWN_Cebpa-indep	H2-Q6
IL1b_DOWN_Cebpa-indep	PGR
IL1b_DOWN_Cebpa-indep	GEM
IL1b_DOWN_Cebpa-indep	DUSP6
IL1b_DOWN_Cebpa-indep	SYTL4
IL1b_DOWN_Cebpa-indep	H2-Q7
IL1b_DOWN_Cebpa-indep	ATP7B
IL1b_DOWN_Cebpa-indep	ERMAP
IL1b_DOWN_Cebpa-indep	MYH10
IL1b_DOWN_Cebpa-indep	CCND2
IL1b_DOWN_Cebpa-indep	ARHGEF12
IL1b_DOWN_Cebpa-indep	ALDH1A1
IL1b_DOWN_Cebpa-indep	TIE1
IL1b_DOWN_Cebpa-indep	CAVIN1
IL1b_DOWN_Cebpa-indep	PER1
IL1b_DOWN_Cebpa-indep	TBKBP1
IL1b_DOWN_Cebpa-indep	MECOM
IL1b_DOWN_Cebpa-indep	AFDN
